# Acclimation of carbon metabolism to a changing environment across a leaf rosette of *Arabidopsis thaliana*

**DOI:** 10.1101/2025.04.29.651223

**Authors:** Vladimir Brodsky, Anian Kerscher, Michaela Urban, Thomas Nägele

**Affiliations:** LMU München, Faculty of Biology, Plant Evolutionary Cell Biology, Großhaderner Str. 2-4, 82152 Planegg, Germany

**Keywords:** *Arabidopsis* thaliana, cold acclimation, leaf development, photosynthesis, carbon metabolism

## Abstract

- Plants need to efficiently and quickly stabilize photosynthesis and carbon metabolism under changing environmental conditions to prevent irreversible tissue damage
- Differently developed leaves of *Arabidopsis thaliana* rosettes are typically homogenized for metabolic analyses which might result in significant over- or underestimation of metabolite dynamics.
- Here, photosynthesis and carbon metabolism were analysed in mature and immature leaves of rosettes of natural Arabidopsis accessions originating from southern and northern Europe. Ambient growth condition at 22 °C was compared to a combined low temperature/elevated light treatment.
- Gradients of F_v_/F_m_ and CO_2_ assimilation rates across leaf rosettes hinted towards tissue-specific acclimation capacities of photosynthesis and carbon metabolism.
- Dynamics of carbohydrates and carboxylic acids were integrated with photosynthetic parameters in a quantitative carbon balance model. Model simulations suggested that mature leaf tissue stabilizes acclimation of carbon metabolism in immature leaf tissue and/or other sink tissue.
- In conclusion, acclimation capacities of photosynthesis to low temperature and elevated light significantly differ within one leaf rosette of Arabidopsis. This directly affects carbon metabolism which shapes the metabolic acclimation capacity of the whole plant.
- It is suggested to consider such tissue-specific effects which might otherwise be hidden behind a high variance of experimental data.
