## Supplementary material for "Acclimation of carbon metabolism to a changing environment across a leaf rosette of *Arabidopsis thaliana*": Supplementary Data F2_parameters_of_best_fits.xlsx

### Sheet: best_params
accession	condition	model	NPS_young	NPS_old	Km_gk	Km_fk	Km_inv	vmax_gk_young_eon	vmax_gk_young_eod	vmax_fk_young_eon	vmax_fk_young_eod	vmax_inv_young_eon	vmax_inv_young_eod	vmax_gk_old_eon	vmax_gk_old_eod	vmax_fk_old_eon	vmax_fk_old_eod	vmax_inv_old_eon	vmax_inv_old_eod	Ki_inv_frc_young_eon	Ki_inv_glc_young_eon	Ki_inv_frc_old_eon	Ki_inv_glc_old_eon	Ki_inv_frc_young_eod	Ki_inv_glc_young_eod	Ki_inv_frc_old_eod	Ki_inv_glc_old_eod	k_exp_young_eon	k_exp_old_eon	k_exp_young_eod	k_exp_old_eod	k_Suc_young_eon	k_Suc_young_eod	k_Suc_old_eon	k_Suc_old_eod	temp_kor_young_gk	temp_kor_young_fk	temp_kor_young_inv	temp_kor_old_inv	temp_kor_old_gk	temp_kor_old_fk	nps_cold_factor_young	nps_cold_factor_old
Ct-1	control	ambi	0.442497	16.0157	3.25261	4.24305	200	5.61331	7.13618	9.29028	13.0812	315.668	312.886	7.12769	9.26736	9.98771	12.1242	213.16	287.542	232.751	424.867	93.909	393.497	595.677	317.931	325.953	555.752	3	2.13462	1.5721	2.60032	1.99181	1.46537	2.24636	2.04549	NA	NA	NA	NA	NA	NA	NA	NA
Ct-1	control	nsb	0.442497	16.0157	0.787567	1.67522	97.6951	3.01286	7.12681	8.22696	13.3676	315.668	312.886	7.14514	6.60866	9.43076	9.93848	187.185	287.542	1000	33.4733	0.001	0.001	997.197	249.984	2.55477	622.418	0.423539	3	0.001	3	NA	NA	NA	NA	NA	NA	NA	NA	NA	NA	NA	NA
Ct-1	control	young:old	0.442497	16.0157	10	10	142.737	6.39613	8.4471	8.76242	12.2595	300.194	242.71	6.48387	9.48741	10.4356	9.93848	187.185	287.542	753.37	32.5999	0.001	0.001	0.001	0.001	71.424	0.649404	0.595401	3	0.001	3	0.001	0.001	NA	NA	NA	NA	NA	NA	NA	NA	NA	NA
Ct-1	control	old:young	0.442497	16.0157	1.85243	2.90041	140.735	4.95279	7.34278	8.65288	12.4715	305.444	264.558	6.96333	8.81746	10.4356	12.2133	192.388	263.904	129.375	382.142	309.803	62.5826	269.38	274.552	133.306	607.853	1.49939	1.18057	2.21119	2.54517	NA	NA	1.25032	1.18188	NA	NA	NA	NA	NA	NA	NA	NA
Ct-1	stress	ambi	1.80717	6.22784	0.157099	3.12354	200	13.1287	7.03734	16.2963	16.127	395.09	476.441	6.32253	9.16332	10.026	14.6713	384.624	264.76	415.732	364.646	274.361	121.405	282.143	344.745	198.112	109.352	0.0154466	0.001	0.001	0.001	1	0.301284	0.001	0.849368	0.2	0.258548	0.2	0.2	0.356431	0.2	0.716077	0.653773
Ct-1	stress	nsb	1.80717	6.22784	1.09407	3.69207	102.741	11.9538	7.03734	17.0457	17.185	477.65	457.83	7.60863	9.81013	10.026	11.7708	371.124	382.511	14.1542	118.597	196.314	101.332	0.001	0.001	0.001	0.001	0.001	0.0263441	0.001	0.194034	NA	NA	NA	NA	0.262704	0.2	0.4	0.2	0.309401	0.2	0.8	0.6
Ct-1	stress	young:old	1.80717	6.22784	0.001	8.068	40.0616	13.248	7.03734	13.2176	18.1301	477.65	458.56	6.2571	11.128	10.026	11.7708	434.874	264.018	21.1655	19.2532	52.1946	556.908	0.001	0.001	0.001	0.001	0.001	0.001	0.001	0.261585	0.001	0.001	NA	NA	0.252063	0.303969	0.4	0.2	0.4	0.4	0.8	0.6
Ct-1	stress	old:young	1.80717	6.22784	0.0542671	5.54193	150.502	12.2841	5.63999	13.2104	11.3408	440.749	509.738	6.40486	8.78529	10.026	12.3914	383.513	264.018	294.397	72.5019	470.786	0.001	178.821	0.001	7.95129	48.166	0.0437906	0.001	0.001	0.001	NA	NA	0.428476	0.001	0.255636	0.382876	0.2	0.305484	0.293562	0.2	0.657911	0.712121
Fei-0	control	ambi	12.0359	11.8358	10	2.93066	91.0562	6.39613	6.70125	8.21854	13.3676	287.981	312.886	7.14514	7.28551	10.4356	14.2092	187.252	105.12	1000	0.001	661.989	0.001	728.233	57.6472	87.0766	2.32363	4	4	4	4	4	1.08716	0.001	0.001	NA	NA	NA	NA	NA	NA	NA	NA
Fei-0	control	nsb	12.0359	11.8358	1.43053	0.836793	36.4568	6.39613	6.70125	8.21854	13.0501	287.981	312.886	7.14514	7.99177	10.4356	14.2092	187.185	103.677	0.001	0.001	0.001	962.151	1.40069	1000	64.341	0.425004	4	4	4	4	NA	NA	NA	NA	NA	NA	NA	NA	NA	NA	NA	NA
Fei-0	control	young:old	12.0359	11.8358	9.88218	2.51271	38.6469	6.39613	6.70125	8.21854	13.3676	287.981	312.886	7.14514	7.06027	9.16258	14.2092	187.185	159.452	0.001	0.001	0.001	0.001	0.753338	220.412	0.0855347	4.76605	4	4	4	4	4	1.06116	NA	NA	NA	NA	NA	NA	NA	NA	NA	NA
Fei-0	control	old:young	12.0359	11.8358	8.77666	2.28224	6.69559	6.39613	6.70125	8.21854	13.3676	287.981	312.886	6.47618	9.48741	10.4356	14.2092	216.696	103.677	0.001	0.001	82.3218	0.001	0.0762691	33.6005	0.001	0.207536	4	4	4	4	NA	NA	0.001	0.001	NA	NA	NA	NA	NA	NA	NA	NA
Fei-0	stress	ambi	14.4048	13.0829	0.001	5.30053	107.573	7.12788	8.30245	11.9123	10.2554	524.743	462.655	9.65436	9.69067	10.9958	14.3475	412.148	374.777	279.602	512.743	0.001	611.695	3.84053	0.001	302.072	230.25	0.404528	0.840433	0.5585	0.251494	0.497663	0.001	1	0.95885	0.2	0.245725	0.249361	0.227952	0.338841	0.2	0.679912	0.647266
Fei-0	stress	nsb	14.4048	13.0829	0.001	10	71.989	7.11638	9.19738	7.04722	10.2554	503.796	462.53	8.49322	9.10061	10.9958	11.2559	413.594	340.362	0.001	568.313	0.001	12.8503	27.0721	299.075	33.3378	787.655	0.0754756	1	0.065528	1	NA	NA	NA	NA	0.2	0.4	0.2	0.2	0.306368	0.2	0.6	0.6
Fei-0	stress	young:old	14.4048	13.0829	2.50066	5.17604	108.946	7.58483	7.22522	8.69623	8.13104	562.886	501.115	11.5084	8.16615	11.7472	14.1052	563.2	431.446	118.789	107.585	114.897	0.001	735.178	0.001	993.972	171.982	0.331839	1	0.0983657	1	0.001	0.001	NA	NA	0.2	0.294225	0.351244	0.2	0.4	0.2	0.653437	0.6
Fei-0	stress	old:young	14.4048	13.0829	0.001	3.93667	122.429	7.95392	7.98355	8.98955	10.2554	455.381	485.264	9.46216	8.9715	11.0849	14.0044	412.148	345.765	584.862	0.001	944.927	807.134	301.863	272.443	312.907	209.979	0.75057	0.266383	0.118923	0.771393	NA	NA	1	0.404466	0.25254	0.337059	0.2	0.281012	0.370857	0.2	0.70639	0.650254
Oy-0	control	ambi	0.177	13.6	10	4.51802	200	4.4653	6.20712	11.0879	9.01671	330.298	189.501	6.9186	7.80243	5.9517	6.35822	206.436	155.819	0.0425246	610.874	328.185	1000	386.049	989.896	970.347	4.11089	3	0.001	1.49107	3	0.001	1.64183	3	3	NA	NA	NA	NA	NA	NA	NA	NA
Oy-0	control	nsb	0.177	13.6	2.25017	2.33536	131.87	4.36305	4.49554	11.0966	9.01671	330.339	500.83	6.9186	4.80146	9.2326	7.75892	206.436	325.719	1.71258	6.79599	0.001	431.251	1000	445.184	1.28293	1000	0.001	3	0.001	3	NA	NA	NA	NA	NA	NA	NA	NA	NA	NA	NA	NA
Oy-0	control	young:old	0.177	13.6	4.10871	2.58523	41.9757	4.49123	6.20712	11.0966	9.01671	330.339	150.106	6.9186	5.07112	5.95127	6.35822	209.725	325.719	68.7025	17.7315	0.001	0.001	230.32	1000	0.173197	535.451	0.001	3	0.001	3	0.001	0.001	NA	NA	NA	NA	NA	NA	NA	NA	NA	NA
Oy-0	control	old:young	0.177	13.6	3.3166	2.43116	163.615	4.65653	5.38205	9.02552	8.48057	327.601	228.785	5.86204	6.82291	8.90472	7.52785	207.602	242.96	49.3194	124.983	213.366	711.889	174.158	396.809	243.554	368.758	0.629488	0.536362	2.20406	2.55661	NA	NA	1.15274	1.76682	NA	NA	NA	NA	NA	NA	NA	NA
Oy-0	stress	ambi	4.42855	4.18051	4.38533	0.001	28.1082	13.3436	10.1709	12.015	16.4631	386.626	329.666	9.28146	8.98426	11.8571	10.9093	348.858	359.342	0.001	47.9452	0.0821766	296.827	379.668	0.001	167.361	0.001	0.001	0.001	0.001	0.001	1	0.406163	1	1	0.2	0.27217	0.2	0.2	0.2	0.4	1.25	1.25
Oy-0	stress	nsb	4.42855	4.18051	7.92887	0.0302475	23.2141	13.3436	9.85422	9.31908	16.4631	465.371	420.281	9.28146	8.98426	10.4203	12.2012	464.565	386.131	305.366	33.2283	78.7689	283.938	0.001	0.001	0.001	466.293	0.001	0.001	0.001	0.001	NA	NA	NA	NA	0.2	0.280241	0.2	0.2	0.2	0.4	1.25	1.25
Oy-0	stress	young:old	4.42855	4.18051	10	0.001	8.42087	13.3436	10.7384	9.31908	16.4631	651.194	310.053	9.28146	8.98426	10.1049	12.2012	582.162	362.272	96.2064	36.0856	229.675	114.488	0.001	0.001	0.001	0.001	0.001	0.001	0.001	0.001	0.001	0.001	NA	NA	0.384401	0.4	0.259486	0.2	0.2	0.4	1.25	1.25
Oy-0	stress	old:young	4.42855	4.18051	0.00356	0.02148	11.0222	18.0889	9.85678	14.3034	16.4631	651.194	310.631	9.28146	8.14869	11.8571	11.7864	477.214	359.256	10.7979	996.974	115.971	267.816	0.001	0.001	0.001	0.001	0.001	0.001	0.001	0.001	NA	NA	0.130278	0.001	0.2	0.308255	0.2	0.2	0.2	0.4	1.25	1.25
Rsch-4	control	ambi	6.28425	10.029	0.247752	0.670402	67.0244	5.47923	6.16081	7.51496	8.89112	297.799	372.45	5.5359	5.22976	5.51038	6.53316	215.725	316.144	0.001	0.001	0.001	0.001	351.903	1000	6.2102	694.848	2	2	2	2	2	0.171379	0.001	0.309311	NA	NA	NA	NA	NA	NA	NA	NA
Rsch-4	control	nsb	6.28425	10.029	0.225741	0.666546	73.7665	5.47923	5.73084	7.51496	8.10646	193.073	372.286	5.5359	5.72694	6.23305	6.85027	215.725	316.144	881.94	709.428	0.001	0.001	1000	385.607	16.9939	34.5927	2	2	2	2	NA	NA	NA	NA	NA	NA	NA	NA	NA	NA	NA	NA
Rsch-4	control	young:old	6.28425	10.029	10	7.35636	200	4.94331	5.72696	7.51496	8.89112	193.073	372.45	5.5359	6.18455	6.23305	5.42537	215.725	316.144	0.001	1000	0.001	0.001	12.0625	1000	352.186	9.96266	2	2	2	2	0.415507	0.001	NA	NA	NA	NA	NA	NA	NA	NA	NA	NA
Rsch-4	control	old:young	6.28425	10.029	0.254959	0.77115	84.6423	4.86682	5.72696	7.51496	8.08206	193.222	372.45	5.5359	5.63487	6.23305	6.85027	215.725	246.116	892.663	1000	0.001	21.8367	1000	1000	729.262	1000	2	2	2	2	NA	NA	0.320862	0.001	NA	NA	NA	NA	NA	NA	NA	NA
Rsch-4	stress	ambi	5.34117	8.54318	10	0.001	200	14.7424	7.01055	9.9056	12.9303	550.343	346.133	3.68314	6.60264	15.2072	8.36643	734.876	345.779	299.049	0.001	177.959	247.505	728.864	698.555	0.001	0.001	0.414208	0.001	0.001	0.164457	0.001	0.333061	0.001	1	0.2	0.314563	0.209668	0.4	0.2	0.4	0.6	0.6
Rsch-4	stress	nsb	5.34117	8.54318	10	0.001	170.377	18.7888	4.88905	15.4669	12.9303	551.379	253.922	3.17638	7.21428	15.2072	8.36643	511.084	363.882	560.447	323.366	339.542	1.55742	996.434	0.001	5.89736	999.759	0.0803508	0.001	0.0539331	0.54352	NA	NA	NA	NA	0.26432	0.299345	0.244818	0.2	0.2	0.4	0.788233	0.688505
Rsch-4	stress	young:old	5.34117	8.54318	10	0.001	182.3	16.1794	7.01055	11.9207	12.8007	627.214	254.276	3.90788	6.60264	15.2072	8.36643	298.58	384.361	999.995	1000	848.378	0.001	74.5949	0.001	534.789	1000	0.066488	0.001	0.001	0.527269	0.001	0.001	NA	NA	0.2	0.303603	0.2	0.2	0.2	0.4	0.663693	0.767425
Rsch-4	stress	old:young	5.34117	8.54318	10	0.001	170.996	15.8232	7.01055	9.9056	9.85788	359.526	257.232	3.17638	7.30595	15.2072	8.36643	300.253	392.189	35.0136	240.349	678.224	0.001	999.993	0.001	291.89	541.174	0.560478	0.001	0.0351792	0.23746	NA	NA	0.001	0.273638	0.2	0.374548	0.397069	0.2	0.2	0.4	0.743464	0.75167
